# How and why multicopy genes survive on the human Y chromosome

**DOI:** 10.1101/2024.04.02.587783

**Authors:** Karol Pal, Aleksandra Greshnova, Sukhwan Park, Byung June Ko, Hana Palova, Martin Steinegger, Sergei L. Kosakovsky Pond, Stefan Canzar, Kateryna D. Makova

**Affiliations:** Pennsylvania State University, University Park, PA, USA; University of Regensburg, Regensburg, Germany; Biozentrum, University of Basel, Basel, Switzerland; Seoul National University, Seoul, South Korea; Temple University, Philadelphia, PA, USA

## Abstract

The mammalian Y chromosome is an evolutionary paradox: it cannot recombine across most of its length and has lost many genes, yet it retains multicopy gene families required for sperm production. How these genes survive has been difficult to resolve because their near-identical copies collapse in most genome assemblies and are difficult to analyze accurately with short RNA reads. Using telomere-to-telomere assemblies of seven ape genomes together with long-read testis transcriptomes, protein-structure predictions, and selection tests, we show that these gene families vary extensively but encode structurally conserved proteins. We demonstrate that, while copy number varies across and within species, palindromes and tandem arrays are equally effective in homogenizing copies via gene conversion—a result we could obtain only with complete assemblies. We detect extensive transcript variation arising from alternative splicing and inter-copy sequence differences. Yet this variation collapses into only a few predicted protein-structure clusters per family. Furthermore, we find evidence of purifying selection acting on gene families (and domains) encoding ordered protein structures—the majority of multicopy families on the human Y. Thus, copy number and (to a lesser degree) sequence, and transcript structure and sequence all vary, whereas protein structure, which is important for spermatogenic function, is held nearly constant. Together, our results show that palindrome- and array-mediated homogenization and purifying selection aimed at preserving protein structure jointly enable the survival of fertility-related genes on the non-recombining Y chromosome. These results will inform diagnostic approaches to human Y-linked infertility and studies of the conservation of non-human great apes.
