## Additional Files for "How and why multicopy genes survive on the human Y chromosome": Additional Data File 4. YAGs gene_review (1).xlsx

### Sheet: report
Species	(pseudo)gene	ID	NCBI status	call	Reason	Rref gene	NCBI locus type decision	RefSeq accession	NCBI comment
GorGor	CDY	gene-LOC129530297	pseudogene	protein coding	copies annotated coding sequence from LOC129530247	LOC129530253	protein coding	NM_001435451.1
GorGor	CDY	gene-LOC129530299	pseudogene	protein coding	copies annotated coding sequence from LOC129530247	LOC129530254	protein coding	NM_001435455.1
GorGor	CDY	gene-LOC129530301	pseudogene	protein coding	copies annotated coding sequence from LOC129530247	LOC129530255	protein coding	NM_001435446.1
GorGor	TSPY	gene-LOC129530254	pseudogene	protein coding?	insertion in very last exon, has few extra codons	LOC129530276	protein coding	NM_001435448.1	Cannot use the same AUG that is used in human TSPY loci but there is a lot of variation in N- and C-termini and protein length of this protein family among different species. Gorilla LOC129530276 XM_055377135.2 is a low quality model where nt 38 is undetermined in order to circumvent an early stop codon. Primate TSPY genes can still use a dAUG and encode a fairly long 264 aa CDS encoding a full N…
PanPan	CDY	gene-LOC129395542	pseudogene	protein coding	99.9% similarity	LOC129395566	protein coding	NM_001435460.1-NM_001435461.1
PanPan	RBMY	LOC129395590	protein coding	pseudo	Truncated - early stop codon, may be Pseudo		protein coding	NM_001435539.1-NM_001435540.1	This RBMY family member is truncated relative to other members, missing exons internally and with an alternate 3' coding region, but is supported by transcripts.
PanPan	RBMY	LOC129395711	protein coding	pseudo	contains frameshift interupting reading frame		protein coding	NM_001435543.1	Created NM_001435543.1 inferred from NM_001435539.1 from GeneID:129395590, noting that while there are mismatches and compensating indels in the CDS, the reading frame is maintained, suggesting conservation. There are also supporting transcript in Gorilla (GeneID:129530259) and Pygmy chimpanzee (GeneID:129395590), suggesting conservation of this truncated paralog relative to other RBMY paralogs.
PanPan	RBMY	gene-LOC129395715	pseudogene	protein coding	coding sequence 100% same	LOC129395711	protein coding	NM_001435541.1
PanPan	TSPY	gene-LOC129395564	pseudogene	protein coding	good alignment and RF high similarity	LOC129395753	protein coding	NM_001435449.1
PanPan	TSPY	gene-LOC129395568	pseudogene	protein coding	good alignment and RF high similarity	LOC129395753	protein coding	NM_001435450.1
PanPan	TSPY	gene-LOC129395599	pseudogene	protein coding	good alignment and RF high similarity	LOC129395753	protein coding	NM_001435452.1
PanPan	TSPY	gene-LOC129395610	pseudogene	protein coding	good alignment and RF high similarity	LOC129395753	protein coding	NM_001435453.1
PanPan	TSPY	gene-LOC129395718	pseudogene	protein coding	good alignment and RF high similarity	LOC129395753	protein coding	NM_001435454.1
PanPan	TSPY	gene-LOC129395754	pseudogene	protein coding	good alignment and RF high similarity	LOC129395753	protein coding	NM_001435456.1
PanPan	TSPY	gene-LOC129395763	pseudogene	protein coding	good alignment and RF high similarity	LOC129395753	protein coding	NM_001435457.1
PanPan	TSPY	gene-LOC129395765	pseudogene	protein coding	good alignment and RF high similarity	LOC129395753	protein coding	NM_001435458.1
PanPan	TSPY	gene-LOC129395769	pseudogene	protein coding	good alignment and RF high similarity	LOC129395753	protein coding	NM_001435459.1
PanPan	TSPY	LOC129395573	protein coding	pseudo			pseudogene	NG_244150.1	Merged LOC129395573 into LOC129395635 to represent a single pseudogene locus. Human transcripts like TSPY3 NM_001077697.2 align here, but the ORF is very truncated. Created NG_244150.1 to represent the pseudogene.
PanTro	CDY	rna-XR_010155022.1 LOC129388401	pseudogene	protein coding		LOC739157	protein coding	NM_001435664.1	This locus can encode a 541 aa protein with very good homology support from human CDY1 NP_001003894.1. Also created NM_001435665 for GeneID: 739157.
PanTro	TSPY	LOC134809394	protein coding	pseudo			pseudogene	NR_198924.1	Primate TSPY genes use a dAUG compared to human, but can still encode >260 aa proteins with a full NAP superfamily protein domain. XM_063805028.1 can only encode a 217 aa ORF with a slightly truncated NAP superfamily domain. Updated to transcribed pseudogene.
PonAbe	CDY	gene-LOC129053475	pseudogene	protein coding	100% similarity	LOC129053358	protein coding	NM_001435462.1
PonAbe	DAZ	gene-LOC129053141	pseudogene	protein coding?	RBD intact	LOC129053200, LOC129053245	pseudogene	none	There are no same species transcripts at this locus. Human transcripts like NM_001005375.3 (DAZ4) and NM_001351.4 (DAZL) align here but require indels to maintain the reading frame and some have non-consensus splice sites. Keeping as pseudogene.
PonAbe	DAZ	gene-LOC129053201	pseudogene	protein coding?	2 "clean" RBDs	LOC129053200, LOC129053245	protein coding	NM_001435521.1	Created NM_001435521.1, inferred from human BC114927.1.
PonAbe	DAZ	gene-LOC129053219	pseudogene	protein coding?	2 "clean" RBDs	LOC129053200, LOC129053245	pseudogene	none	While it is possible that this is a protein coding gene, there are currently no same species transcripts that align to this locus. Those transcripts from other species that do align (eg. AF144132.1, X99971.1 and NM_001435518.1) all have indels in the CDS in Pongo abelii and are NMD candidates, not being able to encode the full conserved protein.
PonAbe	DAZ	gene-LOC129053220	pseudogene	protein coding?	3 domains, first one is cut off by the annotation (annotation should start sooner, the sequence is there)	LOC129053200, LOC129053245	pseudogene	none	While it is possible that this is a protein coding gene, there are currently no same species transcripts that align to this locus. There is also no RNA-seq or intron-structure data. Those transcripts from other species that do align (eg. AF144132.1, X99971.1 and NM_001435518.1) all have indels in the CDS in Pongo abelii and are NMD candidates, not being able to encode the full conserved protein.
PonAbe	DAZ	gene-LOC129053337	pseudogene	protein coding?	2 "clean" RBDs	LOC129053200, LOC129053245	pseudogene	none	While it is possible that this is a protein coding gene, there are currently no same species transcripts that align to this locus. There is also no RNA-seq or intron-structure data supporting this locus. Transcripts from either species that do align relatively well, such as AF144123.1 has a frameshifting single nucleotide indel relative to Pongo abelii, and also non-consensus splice splites at th…
PonAbe	DAZ	gene-LOC129053368	pseudogene	protein coding?	RBD intact	LOC129053200, LOC129053245	pseudogene	none	While it is possible that this is a protein coding gene, there are currently no same species transcripts that align to this locus. There is also no RNA-seq or intron-structure data supporting this locus. Transcripts from either species that do align relatively well, such as AF144123.1 has a frameshifting single nucleotide indel relative to Pongo abelii, resulting in early termination and making i…
PonAbe	DAZ	gene-LOC129053370	pseudogene	protein coding?	2 "clean" RBDs	LOC129053200, LOC129053245	pseudogene	none	While it is possible that this is a protein coding gene, there are currently no same species transcripts that align to this locus. There is also no RNA-seq or intron-structure data supporting this locus. Transcripts from either species that do align relatively well, such as AF144123.1 has a frameshifting single nucleotide indel relative to Pongo abelii, and also non-consensus splice splites at th…
PonAbe	HSFY	LOC134760945	protein coding	pseudo	part of LOC129053231		pseudogene	NG_244152.1	This locus lacks aligning transcripts and shares only some similarity to HSFY. NM_001425381.1 from GeneID:129053171 (an HSFY gene) shares 83.43% identity with XM_063721468.1 from this locus, and covers less than 50% of the CDS. Rejected XM_063721468.1 and set this locus to 'pseudogene'.
PonAbe	HSFY	LOC134760935	protein coding	pseudo	part of LOC129053292		pseudogene	NG_244151.1	This locus lacks aligning transcripts and shares only some similarity to NM_033108.3 from HSFY1 in human. Rejected XM_063721440.1 and set this locus to 'pseudogene'. Created NG_244151.1 based on alignments with human NM_033108.3, sharing 88% identity over 1065 nt.
PonAbe	HSFY	LOC134760935	protein coding	pseudo	part of LOC129053326		pseudogene - same as row 31
PonAbe	HSFY	LOC134760951	protein coding	pseudo	part of LOC134760952		pseudogene	NG_244153.1	LOC134760952 was merged into this locus, as it contained the 5' end of the pseudogene. This locus lacks aligning transcripts. NG_244153.1 shares 87% identity with NM_001425381.1 from LOC129053171 over 1404 nt.
PonPyg	CDY	gene-LOC129025721	pseudogene	protein coding		LOC129025901	protein coding	NM_001435463.1
PonAbe	RBMY	gene-LOC129053429	pseudogene	protein coding?	4 very similar copies, might have ORF (ends few AA's early)	LOC129053464	protein coding	NM_001435497.1-NM_001435498.1
PonAbe	RBMY	gene-LOC129053434	pseudogene	protein coding?	4 very similar copies, might have ORF (ends few AA's early)	LOC129053464	protein coding	NM_001435500.1-NM_001435501.1
PonAbe	RBMY	gene-LOC129053436	pseudogene	protein coding?	4 very similar copies, might have ORF (ends few AA's early)	LOC129053464	protein coding	NM_001435502.1-NM_001435503.1
PonAbe	RBMY	gene-LOC129053438	pseudogene	protein coding?	4 very similar copies, might have ORF (ends few AA's early)	LOC129053464	protein coding	NM_001435508.1-NM_001435509.1
PonAbe	TSPY	gene-LOC129053415	pseudogene	protein coding		LOC129053414	protein coding	NM_001435465.1
PonAbe	TSPY	gene-LOC129053418	pseudogene	protein coding		LOC129053414	protein coding	NM_001435469.1
PonAbe	TSPY	gene-LOC129053421	pseudogene	protein coding		LOC129053414	protein coding	NM_001435470.1
PonAbe	TSPY	gene-LOC129053425	pseudogene	protein coding		LOC129053414	protein coding	NM_001435471.1
PonAbe	TSPY	gene-LOC129053428	pseudogene	protein coding		LOC129053414	protein coding	NM_001435472.1
PonAbe	TSPY	gene-LOC129053458	pseudogene	protein coding		LOC129053414	protein coding	NM_001435481.1
PonAbe	TSPY	LOC129053463	protein coding	pseudo			protein coding	NM_001435488.1	XM_054545507.1 is bad but this locus can encode 264 aa protein. Primate TSPY genes use a dAUG compared to human, but can still encode >260 aa proteins with a full NAP superfamily protein domain. Created NM_001435488.1 based on alignment of human TSPY transcripts.
PonPyg	RBMY	gene-LOC129025868	pseudogene	protein coding	last exon should be extened	LOC129025866	protein coding	NM_001435479, NM_001435480
PonPyg	RBMY	gene-LOC129025936	pseudogene	protein coding	last exon should be extened	LOC129025866	protein coding	NM_001435486, NM_001435487
PonPyg	TSPY	gene-LOC129025842	pseudogene	protein coding		LOC129025869	protein coding	NM_001435491.1
PonPyg	TSPY	gene-LOC129025843	pseudogene	protein coding		LOC129025869	protein coding	NM_001435492.1
PonPyg	TSPY	gene-LOC129025844	pseudogene	protein coding		LOC129025869	protein coding	NM_001435493.1
PonPyg	TSPY	gene-LOC129025871	pseudogene	protein coding		LOC129025869	protein coding	NM_001435494.1
PonPyg	TSPY	gene-LOC129025885	pseudogene	protein coding		LOC129025869	protein coding	NM_001435495.1
PonPyg	TSPY	gene-LOC129025988	pseudogene	protein coding		LOC129025869	protein coding	NM_001435496.1
PonPyg	TSPY	LOC129025971	protein coding	pseudo			transcribed pseudogene	NR_198925.1	This locus can only encode a 210 aa CDS with a truncated NAP superfamily domain so I am updating to transcribed pseudogene.
SymSyn	TSPY	gene-LOC129476682	pseudogene	protein coding		LOC129476680	protein coding	NM_001435499.1
SymSyn	TSPY	gene-LOC129476683	pseudogene	protein coding		LOC129476681	protein coding	NM_001435504.1
SymSyn	TSPY	gene-LOC129476684	pseudogene	protein coding		LOC129476682	protein coding	NM_001435505.1
SymSyn	TSPY	gene-LOC129476743	pseudogene	protein coding		LOC129476683	protein coding	NM_001435506.1
SymSyn	TSPY	gene-LOC129476756	pseudogene	protein coding		LOC129476684	protein coding	NM_001435507.1
